# Microbiota and metabolic adaptation shape *Staphylococcus aureus* virulence and antimicrobial resistance during intestinal colonization

**DOI:** 10.1101/2024.05.11.593044

**Authors:** Chunyi Zhou, Miranda B. Pawline, Alejandro Pironti, Sabrina M. Morales, Andrew I. Perault, Robert J. Ulrich, Magdalena Podkowik, Alannah Lejeune, Ashley DuMont, François-Xavier Stubbe, Aryeh Korman, Drew R. Jones, Jonas Schluter, Anthony R. Richardson, Paul D. Fey, Karl Drlica, Ken Cadwell, Victor J. Torres, Bo Shopsin

## Abstract

Depletion of microbiota increases susceptibility to gastrointestinal colonization and subsequent infection by opportunistic pathogens such as methicillin-resistant *Staphylococcus aureus* (MRSA). How the absence of gut microbiota impacts the evolution of MRSA is unknown. The present report used germ-free mice to investigate the evolutionary dynamics of MRSA in the absence of gut microbiota. Through genomic analyses and competition assays, we found that MRSA adapts to the microbiota-free gut through sequential genetic mutations and structural changes that enhance fitness. Initially, these adaptations increase carbohydrate transport; subsequently, evolutionary pathways largely diverge to enhance either arginine metabolism or cell wall biosynthesis. Increased fitness in arginine pathway mutants depended on arginine catabolic genes, especially *nos and arcC*, which promote microaerobic respiration and ATP generation, respectively. Thus, arginine adaptation likely improves redox balance and energy production in the oxygen-limited gut environment. Findings were supported by human gut metagenomic analyses, which suggest the influence of arginine metabolism on colonization. Surprisingly, these adaptive genetic changes often reduced MRSA’s antimicrobial resistance and virulence. Furthermore, resistance mutation, typically associated with decreased virulence, also reduced colonization fitness, indicating evolutionary trade-offs among these traits. The presence of normal microbiota inhibited these adaptations, preserving MRSA’s wild-type characteristics that effectively balance virulence, resistance, and colonization fitness. The results highlight the protective role of gut microbiota in preserving a balance of key MRSA traits for long-term ecological success in commensal populations, underscoring the potential consequences on MRSA’s survival and fitness during and after host hospitalization and antimicrobial treatment.

**Importance:** The fitness of MRSA depends on its ability to colonize. A key, underappreciated observation is that gut colonization frequently serves as the site for MRSA infections, especially among vulnerable groups such as children and hospitalized adults. By evolving MRSA strains in germ-free mice, we identify molecular mechanisms underlying how MRSA exploits a depletion in host microbiota to enhance gut colonization fitness. This work points to bacterial colonization factors that may be targetable. Our findings indicate that adaptive changes in MRSA often reduce its antimicrobial resistance and virulence, and are suppressed by the presence of native commensal bacteria. This work helps explain the ecology of pathoadaptive variants that thrive in hospital settings but falter under colonization conditions in healthy hosts. Additionally, it illustrates the potential adverse effects of prolonged, broad-spectrum empirical antimicrobial therapy and adds a new type of weight to calls for microbiota transplantation to reduce colonization by antimicrobial-resistant pathogens.
