## Supplementary material for "Microbiota and metabolic adaptation shape *Staphylococcus aureus* virulence and antimicrobial resistance during intestinal colonization": Dataset S3

### Sheet: Legend
Dataset S3. Evolved mutations in MRSA strain LAC 1 week after inoculation of germ-free mice
Week 1 Sheet SNVMatrix. (n = 20; 5 single colonies x 4 cages of mice)
Legend
SNV	Sinlge nucleotide variant
CHROM	Chromosome locus (GenBank)
POS	Positon of SNV
REF	Reference sequence
ALT	Variant sequence
LOCUS_TAG	Gene identifier in the LAC strain RefSeq assembly GCF_015475575.1
SAUSA_TAG	Gene identifier in the FPR3757 strain RefSeq assembly GCF_000013465.1
GENE	Gene name in the FPR3757 strain RefSeq assembly GCF_000013465.1
Note
Cells N1-AG1 indicate isolate names of LAC-derived evolved strains isolated one week post-inoculation

### Sheet: SNVMatrix
SNV	CHROM	POS	REF	ALT	LOCUS_TAG	SAUSA_TAG	GENE	BS1561	BS1562	BS1563	BS1564	BS1565	BS1566	BS1567	BS1568	BS1569	BS1570	BS1571	BS1572	BS1573	BS1574	BS1575	BS1576	BS1577	BS1578	BS1579	BS1580
NZ_CP055225_2676014_AAAAGCAGGCAT_A	NZ_CP055225	2676014	AAAAGCAGGCAT	A	HUW68_RS13445-HUW68_RS13450	SAUSA300_2476-SAUSA300_2477	Upstream of ptsG	0	0	0	0	0	0	0	0	0	0	0	0	0	0	0	0	1	0	0	0
NZ_CP055225_2676023_CATGAACAAACA_C	NZ_CP055225	2676023	CATGAACAAACA	C	HUW68_RS13445-HUW68_RS13450	SAUSA300_2476-SAUSA300_2477	Upstream of ptsG	0	0	0	0	0	0	0	0	0	0	1	0	0	0	0	0	0	0	0	0
NZ_CP055225_2676025_TGAACAAACA_T	NZ_CP055225	2676025	TGAACAAACA	T	HUW68_RS13445-HUW68_RS13450	SAUSA300_2476-SAUSA300_2477	Upstream of ptsG	0	0	0	0	0	0	0	0	0	0	0	0	0	0	0	1	0	1	0	0
NZ_CP055225_2676025_TGAACAAACAAG_T	NZ_CP055225	2676025	TGAACAAACAAG	T	HUW68_RS13445-HUW68_RS13450	SAUSA300_2476-SAUSA300_2477	Upstream of ptsG	0	0	0	0	1	0	0	0	0	0	0	0	0	0	0	0	0	0	0	0
