## Supplementary material for "Microbiota and metabolic adaptation shape *Staphylococcus aureus* virulence and antimicrobial resistance during intestinal colonization": Dataset S5

### Sheet: Legend
Dataset S5. Evolved mutations in human gut
Sheet SNVs
Legend
Sample	Name of metagenomic sample
Locus tag	Gene identifier in the FPR3757 strain Reference Assembly GCA_000013465.1
Protein name	Protein name in the FPR3757 strain
Mutation type	Single nucleotide variant (SNV) or deletion (DEL)
Nucleotide change	Reference sequence, position, and variant
Sheet AAs
Sample	Name of metagenomic sample
Locus tag	Gene identifier in the FPR3757 strain Reference Assembly GCA_000013465.1
Gene	Symbol of gene
Mutation effect	Frame shift (FSHIFT) or non-synonymous mutation (NONSYN)
AA change	Amino acid mutation
Sheet Promoters
Sample	Name of metagenomic sample
Promoter locus tag	Gene identifier in the FPR3757 strain Reference Assembly GCA_000013465.1
Mutation type	Single nucleotide variant (SNV)
Promoter gene	Symbol of gene downstream of intergenic region
Nucleotide change	Reference sequence to variant
Position	Position of variant relative to downstream gene
Notes
Analysis included the acrA1 and glcB promoter regions, glcT, ahrC, arcR, spoVG, ccpA, and walKR, as described in the Results.

### Sheet: SNVs
Sample	Locus tag	Protein name	Mutation type	Nucleotide change
FMT.0034I	SAUSA300_0020	walR	DEL	AAGTAATGAC524del
FMT.0034I	SAUSA300_0020	walR	SNV	T645C
FMT.0034I	SAUSA300_0020	walR	SNV	C154T
FMT.0034I	SAUSA300_0020	walR	SNV	A228T
FMT.0034I	SAUSA300_0192	conserved hypothetical protein	SNV	C225G
FMT.0034I	SAUSA300_0192	conserved hypothetical protein	SNV	A524G
FMT.0034I	SAUSA300_0192	conserved hypothetical protein	SNV	C588A
FMT.0034I	SAUSA300_0192	conserved hypothetical protein	SNV	T643C
FMT.0034I	SAUSA300_0474	putative endoribonuclease L-PSP	SNV	A202G
FMT.0034I	SAUSA300_0475	SpoVG	SNV	T23A
FMT.0034I	SAUSA300_0475	SpoVG	SNV	A39G
FMT.0034I	SAUSA300_0475	SpoVG	SNV	T23A
FMT.0034I	SAUSA300_0475	SpoVG	SNV	A39G
FMT.0034I	SAUSA300_0605	SarA	DEL	AAAGATATT160del
FMT.0034I	SAUSA300_1682	CcpA	DEL	AAATCATTTGCTTT532del
FMT.0034I	SAUSA300_1682	CcpA	SNV	C621T
FMT.0034I	SAUSA300_1682	CcpA	SNV	C702T
FMT.0034I	SAUSA300_1682	CcpA	SNV	T706C
FMT.0034I	SAUSA300_1682	CcpA	SNV	G708T
FMT.0034I	SAUSA300_1682	CcpA	SNV	C717T
FMT.0034I	SAUSA300_1682	CcpA	SNV	T720A
FMT.0034I	SAUSA300_1682	CcpA	SNV	C732T
FMT.0034I	SAUSA300_1682	CcpA	SNV	A744T
FMT.0034I	SAUSA300_1682	CcpA	SNV	A825T
FMT.0034I	SAUSA300_1995	ScrR	SNV	G110A
FMT.0034I	SAUSA300_1995	ScrR	SNV	C285T
FMT.0034I	SAUSA300_1995	ScrR	SNV	T291A
FMT.0034I	SAUSA300_1995	ScrR	SNV	C495T
FMT.0034I	SAUSA300_1995	ScrR	SNV	T540C
FMT.0034I	SAUSA300_2044	Cls2	SNV	A470C
FMT.0034I	SAUSA300_2044	Cls2	SNV	A477C
FMT.0034I	SAUSA300_2105	MtlF	SNV	T858G
FMT.0034I	SAUSA300_2471	perfringolysin O regulator protein	SNV	T150C
FMT.0034I	SAUSA300_2471	perfringolysin O regulator protein	SNV	C276T
FMT.0034I	SAUSA300_2477	CidC	DEL	GTATCGGTAACTT746del
FMT.0034I	SAUSA300_2477	CidC	SNV	C168T
FMT.0034I	SAUSA300_2477	CidC	SNV	A306C
FMT.0034I	SAUSA300_2477	CidC	SNV	C723T
FMT.0034I	SAUSA300_2566	ArcR	SNV	A78C
FMT.0034I	SAUSA300_2566	ArcR	SNV	C303T
FMT.0034I	SAUSA300_2566	ArcR	SNV	A390T
FMT.0034I	SAUSA300_2570	ArcA	SNV	T1146A
FMT.0034I	SAUSA300_2570	ArcA	SNV	G1173A
FMT.0034I	SAUSA300_2570	ArcA	SNV	T1174C
FMT.0034I	SAUSA300_2570	ArcA	SNV	T1216C
FMT.0034I	SAUSA300_2570	ArcA	SNV	T1146A
FMT.0034I	SAUSA300_2570	ArcA	SNV	G1173A
FMT.0034I	SAUSA300_2570	ArcA	SNV	T1174C
FMT.0034I	SAUSA300_2570	ArcA	SNV	T1216C
FMT.0034I	SAUSA300_2571	ArgR	SNV	G141A
FMT.0034I	SAUSA300_2571	ArgR	SNV	A147T
FMT.0034I	SAUSA300_2571	ArgR	SNV	G177A

### Sheet: AAs
Sample	Locus tag	Gene	Mutation effect	AA change
FMT.0034I	SAUSA300_0475	spoVG	NONSYN	L8H
FMT.0034I	SAUSA300_0475	spoVG	NONSYN	L8H
FMT.0034I	SAUSA300_1682	ccpA	FSHIFT	K178fs

### Sheet: Promoters
Sample	Promoter locus tag	Mutation type	Promoter gene	Nucleotide change	Position
FMT.0034I	SAUSA300_2570 Promoter	SNV	arcA promoter	G to A	-187
FMT.0034I	SAUSA300_2570 Promoter	SNV	arcA promoter	T to C	-166
FMT.0034I	SAUSA300_2570 Promoter	SNV	arcA promoter	G to A	-151
